# A complex regulatory network governs the production of an antibiotic with unusual cell-density-dependence

**DOI:** 10.1101/2023.12.13.571536

**Authors:** Hindra, Marie A. Elliot

## Abstract

*Streptomyces* bacteria are renowned both for their antibiotic production capabilities, and for their cryptic metabolic potential. Here, we leveraged the activity of an Lsr2 knockdown construct to enhance antibiotic production in the wild *Streptomyces* isolate WAC07094. We determined the new activity stemmed from increased levels of the angucycline-like family member saquayamycin. Saquayamycin has both antibiotic and anti-cancer activities, and intriguingly, beyond Lsr2-mediated repression, we found saquayamycin production was also suppressed at high density on solid or in liquid growth media. This density-dependent control was exerted at the level of the cluster-situated regulatory gene *sqnR* and was mediated in part through the activity of the PhoRP two component regulatory system; deleting *phoRP* led to both constitutive antibiotic production and *sqnR* expression, suggesting that PhoP functions to repress the expression of *sqnR* at high cell density. We further discovered that magnesium supplementation could also alleviate this cell density dependence, although its action was independent of PhoP. Finally, we revealed that the nitrogen-responsive regulators GlnR and AfsQ1 could relieve the repression exerted by Lsr2 and PhoP. This unusual density-dependent production of saquayamycin was not unique to WAC07094; we found that saquayamycin production by another wild isolate was also density-dependent, suggesting this spatial control may serve an important ecological function in their native environments.

**IMPORTANCE:** *Streptomyces* specialized metabolic gene clusters are subject to complex regulation, and their products are frequently not observed under standard laboratory growth conditions. For the wild *Streptomyces* isolate WAC07094, production of the angucycline-family compound saquayamycin is subject to a unique constellation of control factors. Notably, it is produced primarily at low cell density, in contrast to the high cell density production typical of most antibiotics. This unusual density dependence is conserved in other saquayamycin producers and is driven by the pathway-specific regulator SqnR, whose expression is influenced by both nutritional and genetic elements. Collectively, this work provides new insights into an intricate regulatory system governing antibiotic production and indicates there may be benefits to including low density cultures in antibiotic screening platforms.
