## Supplementary Tables S1-S5 for "A complex regulatory network governs the production of an antibiotic with unusual cell-density-dependence"

### Sheet: Table S1 - BGC's in WAC07094
Supplementary Table 1. List of biosynthetic gene cluster in Streptomyces sp WAC07094 (Potential Lsr2 control: highlighted in yellow)
Input name	Gene cluster type	Products (% cluster similarity)	AT-rich regions*	Old locus tag
SCAF1.2	bacteriocin	Informatipeptin-like (42)	No potential
SCAF1.3	nrps	Unknown	No potential
SCAF1.4	terpene	Hopene (92)	No potential
SCAF1.6	t2pks, t3pks	Saquayamycin (85)	Three intergenic	W7094_14290/14300 IGR, W7094_14310/14320 IGR, W7094_14590/14600 IGR
SCAF1.8	siderophore	Unknown	No potential
SCAF1.9	terpene	Geosmin (100)	No potential
SCAF1.10	bacteriocin	Unknown	No potential
SCAF1.12	siderophore	Unknown	No potential
SCAF1.16	terpene	Albaflavenone (100)	No potential
SCAF1.24	t2pks	curamycin/spore pigment (83)	One intergenic	W7094_41260/41270 IGR
SCAF1.27	siderophore	Desferrioxamine E (66)	No potential
SCAF1.28	bacteriocin	Unknown	One intergenic	W7094_48330 5′UTR
SCAF1.30	saccharide, fatty acid	Unknown	One intergenic	W7094_51360/51370 IGR
SCAF1.34	ectoine	Ectoine (100)	One intergenic	W7094_57530/57540 IGR
SCAF1.35	nrps, saccharide	Unknown	One intergenic	W7094_58890/58900 IGR
SCAF1.37	t3pks	Unknown	One intergenic	W7094_64320/64330 IGR
SCAF1.41	nrps, bacteriocin	Unknown	No potential
SCAF3.1	nrps, betalactone	Unknown	No potential
	nrps: nonribosomal peptide synthetases
	tXpks: type X polyketide synthase
	IGR: intergenic region
	UTR: untranslated region

### Sheet: Table S2 - SQN cluster genes
Supplementary Table 2. Predicted saquayamycin biosynthetic genes from Streptomyces sp. WAC07094
Coding	Protein size	Putative function	Homologues				Remark
sequence	(amino acids)		saquayamycin*	%identity/coverage	Others	%identity/similiarity
RCR19_06870	534	transport protein	SqnZ	97/99
RCR19_06875	232	NAD+ glycohydrolase	Not present		Q4WL81	44/55
RCR19_06880	372	NADH oxidase	Not present		Spr3	91/100
RCR19_06885	526	transport protein	SqnB	98/100
RCR19_06890	199	FMN reductase	SqnC	99/100			AT-rich intergenic (>50%)
RCR19_06895	245	TetR family regulatory protein	SqnD	99/100			AT-rich intergenic (>50%)
RCR19_06900	283	unknown	SqnE	95/100			AT-rich intergenic (>50%)
RCR19_06905	495	monooxygenase	SqnF	97/100			AT-rich intergenic (>50%)
RCR19_06910	108	polyketide cyclase	SqnBB	99/100
RCR19_06915	426	ketoacyl synthase alpha subunit	SqnH	99/100			insertion mutant
RCR19_06920	408	ketoacyl synthase chain length factor subunit	SqnI	98/100			insertion mutant
RCR19_06925	89	acyl carrier protein	SqnJ	98/100
RCR19_06930	261	ketoreductase	SqnK	100/100
RCR19_06935	311	polyketide cyclase/dehydratase	SqnL	97/100
RCR19_06940	665	monooxygenase	SqnM	96/100
RCR19_06945	404	transport protein	SqnN	96/100
RCR19_06950	430	glycosyltransferase	SqnG1	98/100
RCR19_06955	404	glycosyltransferase	SqnG2	97/100
RCR19_06960	193	sugar epimerase	SqnS1	98/85
RCR19_06965	378	glycosyltransferase	SqnG3	98/100
RCR19_06970	355	glucose-1-phosphate thymidylyltransferases	SqnS2	99/100
RCR19_06975	327	dTDP-glucose 4,6-dehydratase	SqnS3	99/100
RCR19_06980	353	sugar dehydrogenase	SqnS4	91/90
RCR19_06985	434	dTDP-sugar-dehydratase	SqnS5	99/100
RCR19_06990	254	sugar ketoreductase	SqnS6	88/100
RCR19_06995	322	unknown	SqnO	92/100
RCR19_07000	466	dTDP-sugar-dehydratase	SqnS7	97/100
RCR19_07005	318	sugar ketoreductase	SqnS8	97/100
RCR19_07010	254	4'-phosphopantetheinyl transferase	SqnCC	95/100
RCR19_07015	530	decarboxylase	SqnP	99/100
RCR19_07020	221	unknown	SqnDD	86/100
RCR19_07025	528	oxidase	SqnQ	99/100
RCR19_07030	145	unknown	SqnEE	99/100
RCR19_07035	76	unknown	Not present
RCR19_07040	254	response regulator	SqnR	99/100			overexpression, AT-rich intergenic (>50%)
RCR19_07045	639	2-oxoglutarate oxidoreductase alpha subunit	SqnT	98/95			AT-rich intergenic (>50%)
RCR19_07050	364	2-oxoglutarate oxidoreductase beta subunit	SqnU	98/91
RCR19_07055	78	unknown	Not present
RCR19_07060	184	unknown	Not present				partial
RCR19_07065	145	unknown	Not present
RCR19_07070	488	unknown	Not present
*MIBiG#	saquayamycin (BGC0001769)

### Sheet: Table S3 - Strains & plasmids
Supplementary Table 3. Bacterial strains and plasmids used in this study
Streptomyces strain	Genotype, description or use	Reference
WAC07094	Wild isolate	the Wright Actinomycete Collection
WAC07094 + lsr2*(pMC109)	Lsr2 knockdown	This work
WAC07094 with pIJ10700 + sqnHI	sqn inactive mutant	This work
WAC07094 + pMC109 + pIJ10257	empty plasmid control	This work
WAC07094 + pMC109 + pIJ10257+sqnR	sqnR-expressing Lsr2 knockdown strain	This work
WAC07094 + pMC109 + pMS82 + PsqnR-gfp	sqnR reporter	This work
WAC07094 + pMS82 + PmtpA-gfp	mtpA reporter strain	This work
WAC07094 + PermE*-gfp	Positive control for gfp expression	This work
WAC07094DmtpAphoURP	DmtpAphoURP	This work
WAC07094DmtpAphoURP + pMS82 + PsqnR-gfp	sqnR reporter in DmtpAphoURP	This work
WAC07094DmtpAphoURP + pIJ10257 + mtpAphoURP	Full complementation of DmtpAphoURP	This work
WAC07094DmtpAphoURP + pIJ10257 + mtpAphoU	DphoRP	This work
WAC07094DmtpAphoURP + pIJ10257 + mtpA	DphoURP	This work
WAC07094DmtpAphoURP + pIJ10257 + phoURP	DmtpA	This work
WAC07094 + PermE*-glnR	glnR-expressing wild type	This work
WAC07094 + pMC109 + PermE*-glnR	glnR-expressing Lsr2 knockdown strain	This work
WAC07094 + PermE*-mtrAB	mtrA-expressing wild type	This work
WAC07094 + pMC109 + PermE*-mtrAB	mtrA-expressing Lsr2 knockdown strain	This work
WAC07094 + PtipA-afsQ1(D52E variant)	afsQ1-expressing wild type	This work
WAC07094 + pMC109 + PtipA-afsQ1(D52E variant)	afsQ1-expressing Lsr2 knockdown strain	This work
3212.3/CCESR44	Wild isolate	provided by Linda Kinkel
CCESR44 + lsr2*(pMC109)	Lsr2 knockdown	This work
CCESR44 with pIJ10700 + sqnHI	sqn inactive mutant	This work
Other strains
DH5a	Plasmid construction and general subcloning	lab strain
ET12567/pUZ8002	Generation of methylation-free plasmid DNA	MacNeil et al 1992
B. subtilis	Indicator strain for antibiotic bioassay	lab strain
S. aureus (methicillin-resistant)	Indicator strain for antibiotic bioassay	provided by Justin Nodwell
E. faecium (vancomycin-resistant)	Indicator strain for antibiotic bioassay	provided by Justin Nodwell
Plasmids/Cosmids
pMC109	Knocking down Lsr2 activity	Gehrke et al 2019
pIJ10700	Gene disruption	John Innes Centre
pIJ10257	Gene overexpression	Hong et al 2005
pIJ12551	Parent plasmid for the Lsr2 knockdown	Sherwood et al 2013
pMS82	Integrative plasmid at ΦBT1 attB site	Gregory et al 2003
pIJ773	Apramycin resistance cassette-containing plasmid	Gust et al 2003
pIJ777	Kanamycin resistance cassette-containing plasmid	Gust et al 2003
pIJ2925	Cloning plasmid	John Innes Centre
pMC280	Source of promoterless gfp	Gift from Matt Zambri
pMC281	pMS82 + promoterless gfp at the EcoRV site	This work
pMC341	pIJ10700 + sqnHI	This work
pMC342	pIJ10257 + sqnR	This work
pMC282	pMS82 + PsqnR-gfp	This work
pMC283	pMS82 + PmtpA-gfp	This work
pMS82 + PermE*-gfp	Positive control for gfp expression	provided by Yordan Stoyanov
pMC284	pIJ2925 + upstream and downstream of mtpAphoURP	This work
pMC285	pIJ10257 (without PermE*) + mtpAphoURP	This work
pMC286	pIJ10257 (without PermE*) + mtpAphoU	This work
pMC287	pIJ10257 (without PermE*) + mtpA	This work
pMC288	pIJ10257 (without PermE*) + phoURP	This work
pMC289	pIJ10257 + glnR	This work
pMC290	pIJ10257 + mtrAB	This work
pIJ6902 + afsQ1D52E	Conditional expression of constitutively active afsQ1	Daniel-Ivad et al 2017

### Sheet: Table S4 - oligonucleotides
Supplementary Table 4. Oligonucleotides used in this study
Name	Sequence (5′ to 3′)	Function
RNA sequencing
16S 799F	GCGAACMGGATTAGATACCCKG	Detection of any residual DNA in RNA samples
16S 1392R	ACGGGCGGTGTGTRC
Genetic manipulation of saquayamycin biosynthetic genes
DRsqnH-upSpeI	ATTAGACTAGTTCTTCGATCCGTCCCCGTTC	Disruption of saquayamycin biosynthetic genes
DRsqnI-downSpeI	ATTAGACTAGTGGCCGACGACCAGGT
EXsqnR-upNdeI	ATTCACATATGGGGCATCAGTCCGTAAG	Overexpression of a transcriptional regulator in sqn cluster
EXsqnR-downXhoI	ATTACTCGAGCTGCCGACTCATTTCCCGGAC
PermE-S2	AGAGGTGCGGGGAGGATCTG	clone sequencing
Construction of transcriptional reporter
pMS82MCS-F	GCAATACGAATGGCGAAAAG	Amplification of promoter-less sfGFP
pMS82MCS-R	ATGGTTACCTCGCCTCTGAC
PsqnR-up1	GTCGAAGCTTGTCCCAATTGAGATCTGGCGGTCCGGTGT	Amplification of the promoter region of transcriptional activator sqnR
PsqnR-up2	TCAACAAGCTTACAGACCTCTTCCATTATCTC
PmtpA-HindIII	TCATCAAGCTTTGGGTCCCTCCTCGAGACTG	Amplification of the promoter region of mtpA
PmtpA-MfeI	TCAGCAATTGAGCCGGTGACGGGCGTCGAG
Creation of deletion and complementation strains for mtpAphoURP
pho-upKpnI	AGCCGGACGTTCCAGGTACC	Amplification of flanking arm 1 for mtpAphoURP deletion construct
mtpA-dHindIII	ATTACAAGCTTCCGTGCCAGTGCGGCTGAC
pho-downSpeI	ATTACACTAGTGGCTACAAGTTCGAGCCGTGAG	Amplification of flanking arm 2 for mtpAphoURP deletion construct
pho-downNotI	AGGGCGGCCGCGGAGAACAG
phoP-INchk	GCATCTCCAGGAGGTCGAAC	Screening of mtpAphoURP deletion mutant
phoR-INchk	CATCTTCGAGCGCTTCTACC
oriT-2	TCCTTGGTGTATCCAACGGC
mtpA-OUTchk	ATTACTCGAGCCTGCCACGGACACACGGAC
pho-downKpnI	ATTACGGTACCAAGGGCGGAACCCCTCCTGGGGGT	Construction of mtpAphoURP complementation construct I, phoURP complementation construct IV
EXmtpA-PacI	ATGCTTAATTAACCTGCCACGGACACACGGAC	Construction of mtpAphoURP complementation construct I, mtpAphoU complementation construct II, mtpA complementation construct III
PphoR-KpnI	ATTACGGTACCTGCACCCAGGTTAGGCACG	Construction of mtpAphoU complementation construct II
PhoU-downKpnI	ATTACGGTACCAGCCGGTGACGGGCGTCGAG	Construction of mtpA complementation construct III
PhoU-downPacI	ATGCTTAATTAATGGGTCCCTCCTCGAGACTG	Construction of phoURP complementation construct IV
Construction of global regulatory gene-overexpression strains
EXglnR-NdeI	ATTACCATATGAGTTCTCTGCTGCTCCT	Amplification of glnR
EXglnR-XhoI	ATGCTCTCGAGCTATGCCTCAGCCGTGACC
EXmtr-NdeI	ATTACCATATGATGTCGTTTATGAAGGGA	Amplification of mtrAB
EXmtr-PacI	TGCCGTTAATTAAGCTCACCCCGGGTAGACG
